# Identifying predictors of HPV-related head and neck squamous cell carcinoma progression and survival through patient-derived models

**DOI:** 10.1101/652537

**Authors:** ND Facompre, P Rajagopalan, V Sahu, AT Pearson, KT Montone, CD James, FO Gleber-Netto, GS Weinstein, J Jalaly, A Lin, AK Rustgi, H Nakagawa, JA Califano, CR Pickering, EA White, B Windle, IM Morgan, RB Cohen, PA Gimotty, D Basu

**Author notes:** Corresponding Author: Devraj Basu, 3400 Spruce Street, 5 Ravdin/Silverstein, Philadelphia, PA 19104.

## Abstract

Therapeutic innovation for human papilloma virus-related (HPV+) head and neck squamous cell carcinomas (HNSCCs) is impaired by inadequate biomarkers and preclinical models. This study addressed both limitations using the largest panel of HPV+ HNSCC patient-derived xenografts (PDXs) and organoids described to date. Whole exome profiles of the PDXs were compared to those of HPV+ human tumors and cell lines, and genetic features of the models were analyzed relative to their growth properties and outcomes of their patients of origin. PDX engraftment enriched for negatively prognostic NOTCH1 mutations while preserving multiple features lost in existing cell lines, including *PIK3CA* mutations, *TRAF3* deletion, and absence of *EGFR* amplification. Observation of more mutations in faster-growing models facilitated identification of an association between mutational burden and local progression in both HPV+ and HPV-HNSCCs. Reduced E7 and p16^INK4A^ levels found in a PDX from a lethal case led to detection of a similar profile among recurrent HPV+ HNSCCs in two patient cohorts, where low E2F target gene expression downstream of E7 predicted recurrence and mortality. Our findings bridge a critical gap in preclinical models for HPV+ HNSCCs and simultaneously reveal novel applications for mutational burden and E2F target dysregulation in biomarker development.
