## Supplemental Table S9 for "Identifying predictors of HPV-related head and neck squamous cell carcinoma progression and survival through patient-derived models"

### Sheet: AUC TCGA_C1 vs. TCGA_C2
Supplemental Table S9. ROC analysis of 325 E2F target genes in TCGA_C1 vs. TCGA_C2
Gene	AUC	Std. Error	95% confidence interval	P value
PMF1	0.9487	0.03845	0.8733 to 1.000	<0.0001
CKS1B	0.9296	0.03341	0.8641 to 0.9951	<0.0001
FOXO3	0.9135	0.03773	0.8395 to 0.9874	<0.0001
SMARCA5	0.9076	0.0404	0.8284 to 0.9868	<0.0001
CBX5	0.9032	0.04264	0.8197 to 0.9868	<0.0001
CKS2	0.9018	0.04501	0.8135 to 0.9900	<0.0001
MAPK8	0.8974	0.04122	0.8166 to 0.9782	<0.0001
TACC1	0.8974	0.04313	0.8128 to 0.9819	<0.0001
BARD1	0.8871	0.04894	0.7912 to 0.9830	<0.0001
DYRK1A	0.8871	0.05159	0.7860 to 0.9882	<0.0001
SMARCA2	0.8812	0.04716	0.7888 to 0.9737	<0.0001
APAF1	0.8768	0.04765	0.7834 to 0.9702	<0.0001
AURKB	0.8754	0.04994	0.7775 to 0.9732	<0.0001
CDC20	0.8724	0.04951	0.7754 to 0.9695	<0.0001
DCK	0.871	0.04699	0.7789 to 0.9631	<0.0001
SIVA1	0.871	0.05297	0.7671 to 0.9748	<0.0001
MAP2K2	0.8695	0.05273	0.7662 to 0.9729	<0.0001
ARHGAP4	0.868	0.05512	0.7600 to 0.9761	<0.0001
AR	0.8636	0.05881	0.7484 to 0.9789	<0.0001
CD58	0.8636	0.05006	0.7655 to 0.9617	<0.0001
NPAT	0.8622	0.0596	0.7453 to 0.9790	<0.0001
RBL1	0.8622	0.05076	0.7627 to 0.9617	<0.0001
MCM4	0.8607	0.05591	0.7511 to 0.9703	<0.0001
MAP3K7	0.8592	0.05763	0.7463 to 0.9722	<0.0001
RECQL	0.8578	0.05507	0.7498 to 0.9657	<0.0001
TP53BP2	0.8555	0.05626	0.7453 to 0.9658	<0.0001
CCNE1	0.8475	0.06072	0.7285 to 0.9665	<0.0001
CDC25B	0.8475	0.0555	0.7387 to 0.9563	<0.0001
ATM	0.8446	0.05736	0.7321 to 0.9570	<0.0001
CITED2	0.8358	0.06252	0.7132 to 0.9583	<0.0001
GEM	0.8211	0.05861	0.7062 to 0.9360	<0.0001
NUP155	0.8211	0.06332	0.6970 to 0.9452	<0.0001
PTTG1	0.8167	0.05809	0.7029 to 0.9306	<0.0001
BCL2	0.8123	0.05907	0.6965 to 0.9281	0.0001
BACH1	0.8109	0.06185	0.6896 to 0.9321	0.0001
INHBA	0.8065	0.0661	0.6769 to 0.9360	0.0002
UBE2C	0.8065	0.06049	0.6879 to 0.9250	0.0001
FGFR2	0.805	0.06357	0.6804 to 0.9296	0.0002
UBE2T	0.805	0.06053	0.6864 to 0.9237	0.0001
VEGFB	0.8022	0.06481	0.6752 to 0.9293	0.0002
DIABLO	0.8021	0.05973	0.6850 to 0.9191	0.0002
CCNG2	0.7991	0.06063	0.6803 to 0.9180	0.0002
MYB	0.7962	0.06848	0.6620 to 0.9304	0.0003
BAK1	0.7947	0.06151	0.6742 to 0.9153	0.0003
MAP3K5	0.7933	0.06519	0.6655 to 0.9210	0.0003
CENPA	0.7918	0.06735	0.6598 to 0.9238	0.0003
RPA3	0.7918	0.06283	0.6686 to 0.9149	0.0003
BRCA1	0.7889	0.06432	0.6628 to 0.9149	0.0004
DHPS	0.7889	0.06192	0.6675 to 0.9102	0.0004
KIF22	0.7882	0.06522	0.6604 to 0.9161	0.0003
H2AFX	0.7874	0.06676	0.6565 to 0.9182	0.0004
MAPK1	0.7874	0.06855	0.6530 to 0.9218	0.0004
MMP16	0.7859	0.06401	0.6605 to 0.9114	0.0004
DHFR	0.7845	0.06638	0.6544 to 0.9146	0.0005
SKP2	0.783	0.07077	0.6443 to 0.9217	0.0005
CDC45	0.7815	0.0644	0.6553 to 0.9077	0.0005
H2AFZ	0.7815	0.06827	0.6477 to 0.9153	0.0005
ACOX1	0.7771	0.06427	0.6512 to 0.9031	0.0006
TANK	0.7757	0.06328	0.6516 to 0.8997	0.0007
FIGNL1	0.7742	0.06671	0.6434 to 0.9049	0.0007
TOP2A	0.7742	0.06746	0.6420 to 0.9064	0.0006
BCL2L11	0.7698	0.0666	0.6393 to 0.9003	0.0009
EGR1	0.7698	0.0646	0.6432 to 0.8964	0.0009
LIMA1	0.7698	0.07274	0.6272 to 0.9124	0.0009
PMS2L1	0.7698	0.06679	0.6389 to 0.9007	0.0009
AURKA	0.7683	0.06995	0.6312 to 0.9054	0.001
ORC6L	0.7683	0.06659	0.6378 to 0.8988	0.001
SMC2	0.7683	0.07196	0.6273 to 0.9094	0.001
MRE11A	0.7639	0.06909	0.6285 to 0.8993	0.0012
PRKAR2B	0.7639	0.06977	0.6272 to 0.9007	0.0012
LSM5	0.7625	0.06619	0.6327 to 0.8922	0.0012
FOXO1	0.761	0.06654	0.6306 to 0.8914	0.0013
TBC1D2B	0.761	0.0669	0.6299 to 0.8921	0.0013
E2F3	0.7595	0.07046	0.6214 to 0.8976	0.0014
RFC2	0.7595	0.06956	0.6232 to 0.8959	0.0014
TMPO	0.7567	0.07184	0.6159 to 0.8975	0.0014
PPM1D	0.7566	0.06987	0.6197 to 0.8935	0.0016
APBB2	0.7551	0.06871	0.6205 to 0.8898	0.0017
KIF2C	0.7546	0.06887	0.6196 to 0.8895	0.0015
FGF2	0.7522	0.06764	0.6196 to 0.8848	0.0019
HIST2H4A	0.7522	0.0693	0.6164 to 0.8880	0.0019
RFC4	0.7507	0.06668	0.6200 to 0.8814	0.002
VRK1	0.7504	0.06842	0.6162 to 0.8845	0.0018
DNMT1	0.7493	0.07322	0.6058 to 0.8928	0.0022
HIST1H3D	0.7493	0.07018	0.6117 to 0.8868	0.0022
KIF20B	0.7493	0.06897	0.6141 to 0.8844	0.0022
BAD	0.7478	0.06993	0.6107 to 0.8849	0.0023
RAD52	0.7478	0.0681	0.6143 to 0.8813	0.0023
CDKN3	0.7449	0.07136	0.6050 to 0.8847	0.0026
PITX1	0.7449	0.07025	0.6072 to 0.8826	0.0026
MSH2	0.7375	0.06872	0.6029 to 0.8722	0.0035
PLK1	0.7375	0.07228	0.5959 to 0.8792	0.0035
STMN1	0.7361	0.06786	0.6031 to 0.8691	0.0037
SSX2IP	0.7346	0.06936	0.5987 to 0.8705	0.0039
BMPR1A	0.7331	0.07062	0.5947 to 0.8716	0.0041
UMPS	0.7321	0.07432	0.5865 to 0.8778	0.0038
HIST1H2AE	0.7317	0.07141	0.5917 to 0.8716	0.0043
PDGFRA	0.7302	0.07375	0.5856 to 0.8748	0.0046
CCNB1	0.7287	0.07173	0.5882 to 0.8693	0.0049
HMGB1	0.7287	0.06911	0.5933 to 0.8642	0.0049
FOXN3	0.7273	0.07125	0.5876 to 0.8669	0.0051
MAPK3	0.7273	0.07806	0.5743 to 0.8803	0.0051
RB1	0.7273	0.07094	0.5882 to 0.8663	0.0051
ROD1	0.7273	0.07265	0.5849 to 0.8697	0.0051
NASP	0.7258	0.0718	0.5851 to 0.8665	0.0054
RRM2	0.7258	0.07031	0.5880 to 0.8636	0.0054
DUT	0.7243	0.07301	0.5812 to 0.8674	0.0057
INCENP	0.7243	0.08092	0.5657 to 0.8829	0.0057
MAP3K14	0.7229	0.07217	0.5814 to 0.8643	0.0061
TNFSF9	0.7223	0.07449	0.5763 to 0.8683	0.0056
BIRC5	0.7214	0.06948	0.5852 to 0.8576	0.0064
MCM6	0.7185	0.07238	0.5766 to 0.8603	0.0072
CDCA4	0.7155	0.07582	0.5669 to 0.8641	0.008
CTGF	0.7155	0.07873	0.5612 to 0.8699	0.008
CFLAR	0.7141	0.07446	0.5681 to 0.8600	0.0084
CSRP2	0.7141	0.0758	0.5655 to 0.8627	0.0084
CENPF	0.7111	0.07446	0.5652 to 0.8571	0.0093
HIST1H2BO	0.7111	0.07173	0.5706 to 0.8517	0.0093
SOX9	0.7111	0.07237	0.5693 to 0.8530	0.0093
ASF1B	0.7097	0.07003	0.5724 to 0.8469	0.0098
PAWR	0.7082	0.07373	0.5637 to 0.8527	0.0104
CCND3	0.7053	0.07474	0.5588 to 0.8518	0.0115
GAB2	0.7038	0.07443	0.5579 to 0.8497	0.0121
ACTA2	0.7023	0.07499	0.5554 to 0.8493	0.0127
HMGB3	0.7023	0.07071	0.5638 to 0.8409	0.0127
ORC3L	0.7023	0.07811	0.5492 to 0.8554	0.0127
TK1	0.7009	0.07532	0.5533 to 0.8485	0.0134
ADAMTS1	0.6994	0.07515	0.5521 to 0.8467	0.0141
OSMR	0.6979	0.07689	0.5472 to 0.8487	0.0148
COL11A1	0.6965	0.07265	0.5541 to 0.8389	0.0156
CBX3	0.6935	0.07157	0.5533 to 0.8338	0.0172
DTYMK	0.6935	0.0806	0.5356 to 0.8515	0.0172
EPS8	0.6935	0.07578	0.5450 to 0.8421	0.0172
FST	0.6921	0.0774	0.5404 to 0.8438	0.018
USP1	0.6914	0.07929	0.5360 to 0.8468	0.0169
PCNA	0.6906	0.07192	0.5497 to 0.8316	0.0189
RAD51AP1	0.6906	0.0745	0.5446 to 0.8366	0.0189
HIST1H2BN	0.6891	0.0762	0.5398 to 0.8385	0.0199
HIST1H2AC	0.6877	0.07405	0.5425 to 0.8328	0.0209
INMT	0.6877	0.07586	0.5390 to 0.8364	0.0209
MAPK4	0.6862	0.07779	0.5337 to 0.8387	0.0219
HIST1H3B	0.6848	0.07764	0.5326 to 0.8369	0.0229
SRPR	0.6848	0.07257	0.5425 to 0.8270	0.0229
ID3	0.6833	0.07622	0.5339 to 0.8327	0.024
FEN1	0.6818	0.07717	0.5306 to 0.8331	0.0252
MCM7	0.6804	0.07553	0.5323 to 0.8284	0.0264
AXIN2	0.6774	0.0787	0.5232 to 0.8317	0.0289
CALR	0.6774	0.07477	0.5309 to 0.8240	0.0289
CCNB2	0.6774	0.07588	0.5287 to 0.8261	0.0289
KIFC1	0.6774	0.07642	0.5276 to 0.8272	0.0269
HIST1H2BJ	0.6745	0.07508	0.5273 to 0.8216	0.0317
ORC2L	0.673	0.07727	0.5216 to 0.8245	0.0332
VIPR1	0.6718	0.07372	0.5273 to 0.8163	0.0321
SFRS2	0.6686	0.07497	0.5217 to 0.8156	0.0379
CDC25C	0.6672	0.07613	0.5179 to 0.8164	0.0396
E2F1	0.6657	0.07536	0.5180 to 0.8134	0.0414
NRP1	0.6642	0.07664	0.5140 to 0.8144	0.0432
GCH1	0.6628	0.07498	0.5158 to 0.8097	0.0451
TEAD4	0.6584	0.07491	0.5115 to 0.8052	0.0512
CDS1	0.6569	0.07481	0.5103 to 0.8035	0.0534
CITED1	0.6569	0.08186	0.4965 to 0.8173	0.0534
RRM1	0.6569	0.0783	0.5034 to 0.8104	0.0534
XRCC4	0.6564	0.0785	0.5025 to 0.8102	0.0511
ANLN	0.6554	0.08223	0.4943 to 0.8166	0.0557
PARP1	0.6554	0.07792	0.5027 to 0.8081	0.0557
HIST1H2BF	0.654	0.07863	0.4998 to 0.8081	0.058
POLD1	0.654	0.07474	0.5075 to 0.8004	0.058
SHCBP1	0.654	0.07752	0.5020 to 0.8059	0.058
SLPI	0.654	0.07713	0.5028 to 0.8051	0.058
TGFB2	0.654	0.08292	0.4914 to 0.8165	0.058
RPA2	0.6525	0.07839	0.4988 to 0.8061	0.0605
SRGAP2	0.6525	0.07809	0.4994 to 0.8055	0.0605
DBF4	0.651	0.07874	0.4967 to 0.8054	0.063
GJC1	0.6481	0.08603	0.4795 to 0.8167	0.0683
E2F2	0.6466	0.08414	0.4817 to 0.8115	0.0711
MKI67	0.6466	0.08099	0.4879 to 0.8054	0.0711
PMAIP1	0.6466	0.07547	0.4987 to 0.7946	0.0711
PLSCR1	0.6452	0.0786	0.4911 to 0.7992	0.0739
EZH2	0.6422	0.07975	0.4859 to 0.7985	0.08
PRIM1	0.6422	0.08001	0.4854 to 0.7990	0.08
RAD51	0.6422	0.07736	0.4906 to 0.7939	0.08
RAD54L	0.6408	0.07672	0.4904 to 0.7911	0.0831
KPNA2	0.6393	0.08168	0.4792 to 0.7994	0.0864
HRK	0.6378	0.08195	0.4772 to 0.7985	0.0897
TCOF1	0.6378	0.07701	0.4869 to 0.7888	0.0897
TIMELESS	0.6378	0.07638	0.4881 to 0.7875	0.0897
BLM	0.6364	0.0772	0.4851 to 0.7877	0.0932
CDKN2C	0.6364	0.0778	0.4839 to 0.7888	0.0932
CASP7	0.6349	0.07766	0.4827 to 0.7871	0.0968
MAP2K1	0.6349	0.08146	0.4752 to 0.7945	0.0968
NUP107	0.6349	0.07746	0.4831 to 0.7867	0.0968
HIST1H2AD	0.6342	0.08091	0.4756 to 0.7927	0.0986
HIST1H2BE	0.6334	0.07923	0.4781 to 0.7887	0.1005
DNA2	0.632	0.07846	0.4782 to 0.7857	0.1042
MYC	0.6305	0.07756	0.4785 to 0.7825	0.1082
PEX19	0.629	0.07789	0.4764 to 0.7817	0.1122
PRPS1	0.6276	0.07903	0.4727 to 0.7825	0.1163
FAS	0.6261	0.07822	0.4728 to 0.7794	0.1206
NOLC1	0.6261	0.07905	0.4712 to 0.7810	0.1206
ASH2L	0.6246	0.0774	0.4729 to 0.7763	0.1249
CENPE	0.6246	0.08126	0.4654 to 0.7839	0.1249
PBK	0.6232	0.07813	0.4700 to 0.7763	0.1294
SPHK1	0.6232	0.0815	0.4634 to 0.7829	0.1294
TGFB3	0.6232	0.07899	0.4684 to 0.7780	0.1294
NFKB2	0.6217	0.08065	0.4636 to 0.7798	0.1341
HOXA9	0.6202	0.0815	0.4605 to 0.7800	0.1388
SFPQ	0.6173	0.07753	0.4653 to 0.7693	0.1487
BBC3	0.6158	0.08125	0.4566 to 0.7751	0.1539
CASP8	0.6158	0.07872	0.4616 to 0.7701	0.1539
CASP3	0.6144	0.07924	0.4591 to 0.7697	0.1591
CSTF1	0.6144	0.0819	0.4538 to 0.7749	0.1591
MELK	0.6144	0.08163	0.4544 to 0.7744	0.1591
BUB3	0.6114	0.07823	0.4581 to 0.7648	0.1701
NRBP2	0.6114	0.07846	0.4577 to 0.7652	0.1701
DDB2	0.61	0.08085	0.4515 to 0.7684	0.1758
GADD45B	0.61	0.08267	0.4479 to 0.7720	0.1758
PBX3	0.61	0.07917	0.4548 to 0.7651	0.1758
CHAF1A	0.6085	0.07857	0.4545 to 0.7625	0.1816
PRG4	0.6085	0.07941	0.4529 to 0.7641	0.1816
KIF11	0.607	0.07961	0.4510 to 0.7631	0.1876
NEK2	0.6056	0.07983	0.4491 to 0.7620	0.1937
TP73	0.6045	0.07867	0.4503 to 0.7587	0.1925
ANXA8	0.6041	0.08028	0.4468 to 0.7614	0.2
PDCD4	0.6041	0.07786	0.4515 to 0.7567	0.2
HUNK	0.6026	0.0804	0.4451 to 0.7602	0.2064
RFC3	0.6026	0.07779	0.4502 to 0.7551	0.2064
RANBP9	0.5982	0.08127	0.4390 to 0.7575	0.2265
CCND1	0.5968	0.08041	0.4392 to 0.7544	0.2335
LMNB1	0.5968	0.07876	0.4424 to 0.7511	0.2335
TTK	0.5961	0.08334	0.4327 to 0.7594	0.2308
HMGB2	0.5953	0.08377	0.4311 to 0.7595	0.2407
KIF20A	0.5953	0.08209	0.4344 to 0.7562	0.2407
MCM5	0.5909	0.07864	0.4368 to 0.7450	0.2631
PLK4	0.5909	0.07913	0.4358 to 0.7460	0.2631
CCNF	0.5865	0.07911	0.4315 to 0.7416	0.2869
FGFR1OP	0.5865	0.08293	0.4240 to 0.7491	0.2869
VEGFA	0.5863	0.08004	0.4294 to 0.7431	0.282
HMMR	0.585	0.08214	0.4240 to 0.7460	0.2951
HNRNPC	0.585	0.08116	0.4260 to 0.7441	0.2951
HSP90B1	0.585	0.07961	0.4290 to 0.7411	0.2951
TCF19	0.585	0.07886	0.4305 to 0.7396	0.2951
APOE	0.5836	0.08099	0.4248 to 0.7423	0.3035
MCL1	0.5821	0.0839	0.4177 to 0.7465	0.3121
POLE2	0.5806	0.08225	0.4194 to 0.7419	0.3208
CDK1	0.5792	0.08002	0.4223 to 0.7360	0.3297
DEK	0.5792	0.0852	0.4122 to 0.7462	0.3297
SERPINE1	0.5792	0.08352	0.4155 to 0.7429	0.3297
BMI1	0.5777	0.08063	0.4197 to 0.7357	0.3387
PRC1	0.5777	0.08383	0.4134 to 0.7420	0.3387
CPT1A	0.5762	0.08464	0.4103 to 0.7421	0.3479
GINS1	0.5762	0.08	0.4195 to 0.7330	0.3479
CHAF1B	0.5748	0.07982	0.4183 to 0.7312	0.3573
CDKN1C	0.5733	0.08123	0.4141 to 0.7325	0.3668
CSDA	0.5733	0.08056	0.4154 to 0.7312	0.3668
RAD51C	0.5733	0.0813	0.4140 to 0.7327	0.3668
PRIM2	0.5689	0.08153	0.4091 to 0.7287	0.3962
TYMS	0.568	0.07875	0.4137 to 0.7224	0.3962
FGFR3	0.566	0.08279	0.4037 to 0.7282	0.4166
ENO3	0.5645	0.08028	0.4072 to 0.7219	0.4271
BUB1	0.563	0.08419	0.3980 to 0.7281	0.4376
BTG3	0.5616	0.07904	0.4067 to 0.7165	0.4484
HOXA7	0.5616	0.07975	0.4053 to 0.7179	0.4484
MLH1	0.5601	0.08163	0.4001 to 0.7201	0.4592
FANCL	0.5587	0.08138	0.3991 to 0.7182	0.4703
MAD2L1	0.5572	0.0809	0.3986 to 0.7158	0.4814
BUB1B	0.5557	0.08371	0.3917 to 0.7198	0.4928
MCM3	0.5557	0.08134	0.3963 to 0.7151	0.4928
PLK2	0.5543	0.08348	0.3906 to 0.7179	0.5042
TGFA	0.5543	0.08309	0.3914 to 0.7171	0.5042
SERPINF2	0.5513	0.08271	0.3892 to 0.7134	0.5275
FURIN	0.5499	0.08128	0.3906 to 0.7092	0.5394
MAF	0.5484	0.08095	0.3897 to 0.7070	0.5514
SULT2A1	0.5469	0.08023	0.3897 to 0.7042	0.5635
TPX2	0.5456	0.0805	0.3878 to 0.7034	0.5697
BMP2	0.5455	0.08013	0.3884 to 0.7025	0.5758
CCNE2	0.5455	0.08329	0.3822 to 0.7087	0.5758
LIG1	0.5455	0.08059	0.3875 to 0.7034	0.5758
MFAP1	0.5425	0.08163	0.3825 to 0.7025	0.6006
UHRF1	0.5414	0.08364	0.3774 to 0.7053	0.6058
RFC5	0.5411	0.0825	0.3794 to 0.7028	0.6133
CDK2	0.5396	0.08428	0.3744 to 0.7048	0.626
GRAMD4	0.5396	0.08373	0.3755 to 0.7037	0.626
UNG	0.5386	0.08201	0.3778 to 0.6993	0.6305
CDC7	0.5381	0.08108	0.3792 to 0.6970	0.6388
ECT2	0.5381	0.08232	0.3768 to 0.6995	0.6388
SMC4	0.5381	0.08221	0.3770 to 0.6993	0.6388
ISYNA1	0.5367	0.08384	0.3723 to 0.7010	0.6518
RACGAP1	0.5367	0.08414	0.3718 to 0.7016	0.6518
CDC25A	0.5352	0.08113	0.3762 to 0.6942	0.6649
SNAPC1	0.5337	0.08438	0.3683 to 0.6991	0.678
BCL3	0.5323	0.0818	0.3719 to 0.6926	0.6913
BID	0.5323	0.08537	0.3649 to 0.6996	0.6913
YY1	0.5316	0.08926	0.3566 to 0.7065	0.6939
GADD45A	0.5308	0.08487	0.3644 to 0.6971	0.7046
POLA2	0.5308	0.08231	0.3695 to 0.6921	0.7046
CBFB	0.5279	0.08218	0.3668 to 0.6889	0.7316
CHEK1	0.5279	0.08699	0.3574 to 0.6984	0.7316
PPP1R13B	0.5279	0.08283	0.3655 to 0.6902	0.7316
CCNO	0.5249	0.08586	0.3566 to 0.6932	0.7589
PMS2	0.5249	0.08198	0.3643 to 0.6856	0.7589
KBTBD10	0.5235	0.08091	0.3649 to 0.6820	0.7727
CENPK	0.5205	0.07942	0.3649 to 0.6762	0.8005
CDCA7L	0.5191	0.08349	0.3554 to 0.6827	0.8145
LHX2	0.5191	0.08318	0.3560 to 0.6821	0.8145
RPA1	0.5191	0.08058	0.3611 to 0.6770	0.8145
TOPBP1	0.5189	0.08565	0.3511 to 0.6868	0.8133
DMRT1	0.5183	0.08182	0.3580 to 0.6787	0.8215
MTHFD1	0.5176	0.08525	0.3505 to 0.6847	0.8285
CAV1	0.5161	0.08626	0.3471 to 0.6852	0.8426
KIF4A	0.5161	0.08267	0.3541 to 0.6782	0.8406
MCM2	0.5147	0.08166	0.3546 to 0.6747	0.8568
FOXM1	0.5117	0.0804	0.3541 to 0.6693	0.8852
SLBP	0.5103	0.0821	0.3493 to 0.6712	0.8994
TGFB1I1	0.5103	0.08355	0.3465 to 0.6740	0.8994
EED	0.5088	0.08199	0.3481 to 0.6695	0.9138
HEY1	0.5088	0.08829	0.3358 to 0.6818	0.9138
CCNA2	0.5073	0.08001	0.3505 to 0.6641	0.9281
NDC80	0.5073	0.08153	0.3475 to 0.6671	0.9281
NUSAP1	0.5073	0.0826	0.3454 to 0.6692	0.9281
CDC6	0.5029	0.08508	0.3362 to 0.6697	0.9712
MAPK9	0.5029	0.0825	0.3412 to 0.6646	0.9712
PLAU	0.5015	0.08479	0.3353 to 0.6677	0.9856
SIRPA	0.5015	0.0827	0.3394 to 0.6636	0.9856
HIST1H3E	0.5	0.08371	0.3359 to 0.6641	>0.9999
